# Extracellular vesicles and their RNA cargo facilitate bidirectional cross-kingdom communication between human and bacterial cells

**DOI:** 10.1101/2025.07.10.664124

**Authors:** Laura Gröger, Shusruto Rishik, Nicole Ludwig, Amila Beganovic, Marcus Koch, Stefanie Rheinheimer, Martin Hart, Petra König, Tabea Trampert, Pascal Paul, Annette Boese, Claus-Michael Lehr, Sören L. Becker, Gregor Fuhrmann, Andreas Keller, Eckart Meese

**Affiliations:** Saarland University (USAAR), Department of Human Genetics, 66421 Homburg, Germany; Saarland University (USAAR), Chair for Clinical Bioinformatics, Center for Bioinformatics, 66123 Saarbrücken, Germany; INM - Leibniz Institute for New Materials, 66123 Saarbrücken, Germany; Saarland University of Applied Sciences, Institute for Physical Process Technology, 66117 Saarbrücken, Germany; Saarland University (USAAR), Center for Human and Molecular Biology (ZHMB); Helmholtz Institute for Pharmaceutical Research Saarland (HIPS), 66123 Saarbrücken, Germany; Saarland University (USAAR), Department of Pharmacy, 66123 Saarbrücken, Germany; Saarland University (USAAR), Institute of Medical Microbiology and Hygiene, 66421 Homburg, Germany; Department of Biology, Pharmaceutical Biology, Friedrich-Alexander-University (FAU) Erlangen-Nürnberg, 91058 Erlangen, Germany; Saarland University (USAAR), PharmaScienceHub (PSH), 66123 Saarbrücken, Germany

**Keywords:** Extracellular vesicles, EV, Communication, Cross-Kingdom, Bacteria, miRNA

## Abstract

While extracellular vesicles (EVs) are established mediators of intra-species signaling, their role as active participants in cross-kingdom communication remains incompletely understood. Here, we reveal that human colon cells and both Gram-positive and Gram-negative gut bacteria engage in species-specific, EV-mediated molecular dialogue, driven in part by RNA cargo. We show that bacterial EVs (BEVs) induce distinct transcriptomic responses in human cells, and that BEV-RNA independently causes similar effects. Conversely, we demonstrate that human EVs and highly abundant miR-192-5p are differentially internalized by bacteria, affecting their physiology. Our findings support a conceptual model in which EVs function as directional messengers that shape host-microbiome interactions. This study introduces a framework for understanding EVs as cross-kingdom regulators and underscores the importance of tailored, context-specific analyses for understanding the scope of EV-mediated interactions in microbiome-host homeostasis and disease.

**Highlights:**

[1] *L. casei*, *E. faecalis* and *P. mirabilis* produce BEVs that are internalized by Caco-2 cells at different rates. BEVs produced by *L. casei* have a positive influence on the viability of Caco-2 cells. Incubation of Caco-2 cells with BEVs leads to changes in the gene expression of immune-response-related genes.
[2] BEVs carry RNAs and the type of RNA cargo varies significantly between the BEVs from the different bacteria. Comparison of Caco-2 gene deregulation between BEVs and transfection of RNA isolated from BEV highlights component-specific effects.
[3] Caco-2 EVs are taken up by *E. faecalis* and influence their growth. MiRNA-192-5p can be frequently detected in EVs from Caco-2 cells. Synthetic miR-192-5p is internalized by *P. mirabilis* and the ability to take up human miRNAs by *L. casei* and *E. faecalis* can be increased by packaging of the miRNA in artificial liposomes.
