## Supplementary_Table1 for "Extracellular vesicles and their RNA cargo facilitate bidirectional cross-kingdom communication between human and bacterial cells"

### Sheet: Tabelle1
Condition	Timepoint	Treatment	total_reads	mapped	filtered_out	reads_kept	assigned	perc_mapped	perc_assigned
EfMV	10 h	Incubation	92636668	90959096	11166622	81470046	5494685	0.981890842619685	0.059314363508843
EfMV	10 h	Incubation	82284152	80967018	9688280.1	72595871.9	4539360	0.983992859281092	0.0551668807378607
EfMV	10 h	Incubation	208000112	205214790	29532282.5	178467829.5	3083834	0.986609036056673	0.0148261170167062
EfMV	10 h	Incubation	179053064	176071934	25464800.5	153588263.5	3803133	0.983350578128057	0.0212402564638603
LcMV	10 h	Incubation	79213154	77774740	9125324.5	70087829.5	5148034	0.981841222986778	0.0649896354335291
LcMV	10 h	Incubation	103924090	102146272	12578589.5	91345500.5	5941595	0.982893109768871	0.0571724515461237
LcMV	10 h	Incubation	111316596	109485946	13936303.3	97380292.7	5176465	0.983554563598046	0.0465021855321555
LcMV	10 h	Incubation	187476112	184482572	27650561.4	159825550.6	3168024	0.984032419020936	0.016898280886047
PmOMV	10 h	Incubation	98643598	96846802	12126415.4	86517182.6	6444459	0.981784970982101	0.0653307374291031
PmOMV	10 h	Incubation	168088840	165311962	22658765.3	145430074.7	8387329	0.983479700377491	0.0498981907424669
PmOMV	10 h	Incubation	130997526	128758330	16967331.5	114030194.5	5594770	0.982906577945602	0.0427089745191066
PmOMV	10 h	Incubation	257559654	250564920	33647246.9	223912407.1	5484239	0.972842275987838	0.0212930826502819
PmLPS	10 h	Incubation	124025948	121883472	16495400.9	107530547.1	6862897	0.982725582553096	0.0553343643863944
PmLPS	10 h	Incubation	130422816	128275446	16835156.5	113587659.5	5862441	0.983535319464349	0.0449495048473727
PmLPS	10 h	Incubation	106168698	104297278	14419545.5	91749152.5	4199814	0.982373147309389	0.0395579307189017
PmLPS	10 h	Incubation	283487966	280077776	38948550.5	244539415.5	3334076	0.9879706004875	0.0117609083977836
PBS	10 h	Incubation	69697258	68386448	8577868.1	61119389.9	2476570	0.981192803883332	0.0355332486681183
PBS	10 h	Incubation	171810964	169076044	22892907.2	148918056.8	7144185	0.984081807491634	0.0415816594801249
PBS	10 h	Incubation	123748552	121782518	16609778.6	107138773.4	2940782	0.984112670667856	0.0237641730143234
PBS	10 h	Incubation	105486768	103551122	14508489.1	90978278.9	3954643	0.981650343102748	0.0374894697693269
EfMV	24 h	Incubation	24158540	23748190	2908199.5	21250340.5	1384362	0.983014288115093	0.0573032145154467
EfMV	24 h	Incubation	103653198	101779330	12979300.8	90673897.2	5829912	0.981921754117032	0.0562444006792728
EfMV	24 h	Incubation	149447306	147114406	20484869.8	128962436.2	3114274	0.984389815631738	0.02083860916168
LcMV	24 h	Incubation	129297676	127199190	17010056.5	112287619.5	5877113	0.983770118188358	0.045454127110529
LcMV	24 h	Incubation	103134154	101258756	12747178.6	90386975.4	5808993	0.981815936551921	0.0563246293754443
LcMV	24 h	Incubation	232343362	229579880	30980454.5	201362907.5	2821368	0.988106042814341	0.0121430970771612
PmOMV	24 h	Incubation	161933678	153992050	20179392.9	141754285.1	3763656	0.950957527192089	0.0232419595879246
PmOMV	24 h	Incubation	82371688	80701206	9987831.7	72383856.3	4538326	0.979720192209731	0.0550957023000427
PmOMV	24 h	Incubation	135359054	133264578	17011267.5	118347786.5	3887786	0.984526517154885	0.0287220240176915
PmOMV	24 h	Incubation	127943018	125768336	17259991.8	110683026.2	4644244	0.983002730168519	0.0362993156844245
PmLPS	24 h	Incubation	210533036	206675886	28813840.4	181719195.6	8558755	0.981679122320736	0.040652788572336
PmLPS	24 h	Incubation	91683594	90076100	11285577.5	80398016.5	5152605	0.982466939505011	0.0561998583956035
PmLPS	24 h	Incubation	128707698	126526870	17671253.7	111036444.3	2894174	0.983055962977444	0.0224864094764557
PmLPS	24 h	Incubation	159980460	157035474	23065005.5	136915454.5	4598862	0.981591589372852	0.0287463981538745
PBS	24 h	Incubation	113197460	111169236	14320857.7	98876602.3	6232034	0.982082424817659	0.0550545392096254
PBS	24 h	Incubation	119986700	115287010	14592696.7	105394003.3	4982349	0.960831575499618	0.04152417726298
PBS	24 h	Incubation	71214784	69816514	9075424	62139360	4017617	0.980365453330589	0.0564154909182902
PBS	24 h	Incubation	96411668	94472486	12992237.8	83419430.2	6072368	0.979886438641431	0.0629837459092607
LcMV	48 h	Incubation	117863790	115564692	15180981.6	102682808.4	6253184	0.98049360197903	0.0530543265238628
LcMV	48 h	Incubation	101866418	99823682	11870827.6	89995590.4	5667507	0.979946914399208	0.0556366574114739
LcMV	48 h	Incubation	148302278	145632940	20500654.8	127801623.2	3846032	0.982000694554402	0.0259337351513913
LcMV	48 h	Incubation	72561258	71130264	9146917.3	63414340.7	4440418	0.980278814901473	0.0611954384804078
PBS	48 h	Incubation	63883908	62624378	7893990.7	55989917.3	4625092	0.980284080303916	0.0723983886521156
PBS	48 h	Incubation	166190326	163357726	22460476.6	143729849.4	5168759	0.98295568660236	0.031101443293396
PBS	48 h	Incubation	163210858	160686998	23266982.5	139943875.5	3135667	0.98453620040402	0.0192123675987292
PBS	48 h	Incubation	191529624	188182206	25654035.9	165875588.1	5634516	0.982522714084167	0.0294185091701532
5ngANC	10 h	Transfection	74388246	73056490	8288337.5	66099908.5	4890351	0.982097225413811	0.0657409101970223
5ngANC	10 h	Transfection	11556806	11342732	1582278.7	9974527.3	805396	0.981476369855131	0.0696901894866108
5ngANC	10 h	Transfection	118367360	116252314	14602795.8	103764564.2	6683062	0.98213150990273	0.0564603451492033
100ngANC	10 h	Transfection	110168786	108251872	13570696.9	96598089.1	5070864	0.982600207648653	0.0460281372257293
100ngANC	10 h	Transfection	81780116	80258670	9463148.5	72316967.5	4854543	0.981395893348941	0.0593609209358422
100ngANC	10 h	Transfection	126723250	124605988	16167588.2	110555661.8	6350288	0.983292237217717	0.0501114673116417
100ngANC	10 h	Transfection	124566998	122271196	16173844.2	108393153.8	6235488	0.981569741288941	0.0500573032995465
2ngANC	10 h	Transfection	101130038	99491092	12146769.4	88983268.6	5142084	0.983793677601505	0.0508462579634352
2ngANC	10 h	Transfection	107194694	105380606	12979938.1	94214755.9	5463751	0.983076699673213	0.0509703493346415
2ngANC	10 h	Transfection	76897172	74651714	9975664.7	66921507.3	3729458	0.970799212225906	0.0484992868138246
EfMV-RNA	10 h	Transfection	71930984	70717148	8322035.4	63608948.6	4406377	0.983124991033071	0.0612584001353297
EfMV-RNA	10 h	Transfection	150906970	148437168	19557958.8	131349011.2	7027030	0.983633612151911	0.0465653110654862
EfMV-RNA	10 h	Transfection	111938946	109781630	15458544.5	96480401.5	6098299	0.980727744211563	0.0544787959679377
LcMV-RNA	10 h	Transfection	98040166	96262370	11982594.6	86057571.4	6142400	0.981866656570124	0.0626518727028675
LcMV-RNA	10 h	Transfection	128498582	126498982	16087637.7	112410944.3	5237876	0.984438738787016	0.0407621307447579
LcMV-RNA	10 h	Transfection	144415780	142025580	18685370.9	125730409.1	4946714	0.983449177091312	0.0342532789699297
LcMV-RNA	10 h	Transfection	113795158	111744882	14234411.4	99560746.6	6355381	0.981982748334512	0.0558493095110426
PmLPS	10 h	Transfection	214041928	211674756	28778332.7	185263595.3	2455669	0.988940615410641	0.0114728409659999
PmLPS	10 h	Transfection	141624514	139164978	18982465.2	122642048.8	5758804	0.98263340201118	0.0406624802257044
PmLPS	10 h	Transfection	83457622	82012518	10165053.4	73292568.6	3687105	0.982684577329558	0.0441793680629913
PmLPS	10 h	Transfection	88161776	86509280	10474753.7	77687022.3	4700333	0.981256094477951	0.0533148628947765
PmOMV-RNA	10 h	Transfection	143572160	141329728	18040536.9	125531623.1	5532106	0.984381150217424	0.0385318852902958
PmOMV-RNA	10 h	Transfection	11208814	11028338	1003761.6	10205052.4	632659	0.983898742543145	0.0564429920953278
PmOMV-RNA	10 h	Transfection	85878988	83675714	11074173.7	74804814.3	2506927	0.974344434519885	0.0291913896330497
PmOMV-RNA	10 h	Transfection	250512652	246772516	33739952.6	216772699.4	5185709	0.985070071430963	0.0207003876195443
5ngANC	24 h	Transfection	128823022	126699174	17113343.2	111709678.8	6699048	0.98351344373834	0.0520019472916883
5ngANC	24 h	Transfection	120344814	118184396	15769854.6	104574959.4	6454335	0.982048100552135	0.0536320160833852
5ngANC	24 h	Transfection	115898020	113834260	15276738.2	100621281.8	2741924	0.982193310981499	0.0236580745728012
5ngANC	24 h	Transfection	157314510	154909414	22043503.9	135271006.1	2988989	0.984711543773044	0.0190000846075801
100ngANC	24 h	Transfection	170701858	167857528	23154220.4	147547637.6	6769978	0.983337439713164	0.0396596620524189
100ngANC	24 h	Transfection	113714470	111572066	15011928.8	98702541.2	5075092	0.981159794351589	0.0446301337024215
100ngANC	24 h	Transfection	150456226	148295688	19654284.4	130801941.6	4543669	0.985640089098074	0.0301992753693024
100ngANC	24 h	Transfection	127635332	125249086	18190247.4	109445084.6	3868914	0.981304189344687	0.0303122492759293
2ngANC	24 h	Transfection	90556748	88958640	10855141.2	79701606.8	5094718	0.982352413980237	0.0562599487340248
2ngANC	24 h	Transfection	140153810	137550294	18713539	121440271	6706339	0.981423865680141	0.0478498515309716
2ngANC	24 h	Transfection	81864204	80147674	9944350.8	71919853.2	4871513	0.979031983258519	0.0595072420175245
2ngANC	24 h	Transfection	100089058	95067498	12490465.2	87598592.8	2899543	0.94982908121685	0.0289696302267127
EfMV-RNA	24 h	Transfection	201727428	191276978	25750888.9	175976539.1	7186073	0.948195195350431	0.0356226868663591
EfMV-RNA	24 h	Transfection	135802852	133392268	17949193.3	117853658.7	7798196	0.982249386043822	0.0574229177454977
EfMV-RNA	24 h	Transfection	95924928	94112940	13201178.3	82723749.7	3521388	0.981110353296278	0.0367098320886934
LcMV-RNA	24 h	Transfection	145150980	142234518	19752923.4	125398056.6	5710263	0.979907390222236	0.0393401615338732
LcMV-RNA	24 h	Transfection	367832488	364458920	49902548.1	317929939.9	1313457	0.990828520834734	0.00357080204399998
LcMV-RNA	24 h	Transfection	55546598	54574386	6279780.9	49266817.1	2936542	0.982497361944651	0.0528662799475136
PmLPS	24 h	Transfection	134562756	132397766	17283680.6	117279075.4	6015418	0.98391092703244	0.0447034393379993
PmLPS	24 h	Transfection	21980538	21612592	1884082.2	20096455.8	1395294	0.983260373335721	0.0634786100322021
PmLPS	24 h	Transfection	87338258	84955332	11489949.5	75848308.5	5875007	0.972716126305153	0.0672672793634148
PmLPS	24 h	Transfection	132330348	130395576	17176741.2	115153606.8	3805889	0.985379226842206	0.0287605153127837
PmOMV-RNA	24 h	Transfection	190806356	187567140	26158557.6	164647798.4	7405834	0.983023542465221	0.0388133506412124
PmOMV-RNA	24 h	Transfection	97518248	95792838	12358349.8	85159898.2	5413089	0.98230679862091	0.0555084726296559
PmOMV-RNA	24 h	Transfection	87104508	85570488	10565456.2	76539051.8	4899063	0.982388741579253	0.0562435069376662
PmOMV-RNA	24 h	Transfection	135380900	133172790	18145222.6	117235677.4	3308146	0.983689648982981	0.0244358399153795
100ngANC	48 h	Transfection	234285998	230387874	32534518.2	201751479.8	8008666	0.983361686002251	0.0341832890926755
100ngANC	48 h	Transfection	142421808	139880726	18880904.5	123540903.5	5495072	0.98215805545735	0.0385830799170869
100ngANC	48 h	Transfection	392096188	387713288	53850113.6	338246074.4	3243875	0.988821875513873	0.0082731612784769
100ngANC	48 h	Transfection	184745438	182229946	25365357.9	159380080.1	2527528	0.986384010196777	0.0136811389085559
LcMV-RNA	48 h	Transfection	81071212	79634136	9670292.4	71400919.6	4185225	0.982273905070027	0.0516240586115821
LcMV-RNA	48 h	Transfection	125800482	123350682	15341181.2	110459300.8	6528223	0.980526306727505	0.0518934657181997
LcMV-RNA	48 h	Transfection	170696368	169157488	21719441	148976927	3409020	0.990984693944982	0.0199712509407347
LcMV-RNA	48 h	Transfection	137808462	135418210	18201944	119606518	3108476	0.98265525958776	0.0225564958413076
