## Supplementary_Table3 for "Extracellular vesicles and their RNA cargo facilitate bidirectional cross-kingdom communication between human and bacterial cells"

### Sheet: 10 h
	Incubation
Gene Name	Log2 FC (OMV vs LPS)	Cohen's d (OMV vs LPS)	Log2 FC (OMV vs PBS)	Cohen's d (OMV vs PBS)	Log2 FC (LPS vs PBS)	Cohen's d (LPS vs PBS)
CCL20	1.358	1.08114	1.443	1.17232	0.101638	0.267995
CCL22	3.531	1.64883	3.885	1.76971	0.353	0.707107
CCL5	-1.661	0.74016	0.614	1.17873	2.336	1.07092
CXCL10	2.533	2.09124	2.817	2.16353	0.181	0.0340699
CXCL11	1.435	0.831144	2.473	1.40951	1.026	0.707107
CXCL8	2.358	1.49823	2.131	1.39149	-0.215	0.162818
CXCL9	-0.513	0.41503	0.534	0.649659	1.027	0.940171
TLR3	2.216	0.910081	-0.478	0.216628	-2.677	1.00666
TLR7	2.575	1.30028	1.523	0.9611	-1.072	0.552625
TNFRSF9	1.289	1.03006	2.725	1.46979	1.459	1.70253
	Transfection
Gene Name	Log2 FC (OMV-RNA vs LPS)	Cohen's d (OMV-RNA vs LPS)	Log2 FC (OMV-RNA vs ANC)	Cohen's d (OMV-RNA vs ANC)	Log2 FC (LPS vs ANC)	Cohen's d (LPS vs ANC)
CCL20	0.514	0.133642	-1.427	0.933866	-1.92	1.0476
CCR9	-1.383	0.995211	-0.071	0.912871	1.318	0.54599
CX3CL1	-1.225	1.09855	-2.045	0.978758	-0.733	0.472467
CXCL5	-0.122	0.707107	-1.28	0.912871	-1.112	0.647198
IL-5	2.474	1.68218	0.963	0.356809	-1.471	0.912871
TLR3	0.208	0.183806	-0.982	1.25126	-1.211	0.956828
TNFRSF11A	1.093	0.796317	1.724	0.936582	0.614	0.580402

### Sheet: 24 h
	Incubation
Gene Name	Log2 FC (OMV vs LPS)	Cohen's d (OMV vs LPS)	Log2 FC (OMV vs PBS)	Cohen's d (OMV vs PBS)	Log2 FC (LPS vs PBS)	Cohen's d (LPS vs PBS)
CCL20	1.627	1.42421	2.039	1.55699	0.448	0.442865
CXCL1	1.539	2.14335	2.055	3.43149	0.577	0.648819
CXCL10	1.857	1.85526	2.076	2.27457	0.252	0.23058
CXCL11	1.699	1.21061	-0.258	0.145702	-1.972	1.201
CXCL8	1.416	0.569916	2.88	0.918739	1.491	0.467201
NLRP1	-0.623466	0.406787	2.868	1.44077	3.498	1.14349
NLRP6	-1.544	1.51806	-0.502	1.06013	1.03	1.20048
TLR3	2.394	2.02418	1.979	2.00177	-0.32	0.188458
TLR7	1.18	1.18336	2.142	1.64805	0.975	0.536808
TNFRSF11A	-0.486	0.394161	1.378	0.937554	1.867	1.02962
	Transfection
Gene Name	Log2 FC (OMV-RNA vs LPS)	Cohen's d (OMV-RNA vs LPS)	Log2 FC (OMV-RNA vs ANC)	Cohen's d (OMV-RNA vs ANC)	Log2 FC (LPS vs ANC)	Cohen's d (LPS vs ANC)
CCL22	-3.194	1.12125	-0.846	0.674862	2.348	0.991365
CCR7	-1.929	1.16826	-1.486	1.07157	0.409	0.09992
CSF1	2.054	2.72419	0.506	0.831342	-1.551	1.27721
CXCR3	1.054	0.856506	-1.205	0.723621	-2.154	1.6276
CXCR4	1.503	1.09788	-0.354	0.0715186	-1.78	0.859825
IL-23A	1.224	0.863753	-0.372	0.570279	-1.63	1.19941
IL-27	1.247	1.32942	1.624	1.12265	0.409	0.09992
NLRP6	1.073	2.09548	-0.167	0.133697	-1.261	1.00923
TLR7	1.125	1.01832	-0.216	0.210513	-1.351	1.05835
TNFRSF11A	1.616	1.09264	0.601	0.590164	-1.018	0.684533
