## Supplementary_Table4 for "Extracellular vesicles and their RNA cargo facilitate bidirectional cross-kingdom communication between human and bacterial cells"

### Sheet: Tabelle1
miRNA	Mean conditioned medium EVs	Mean unconditioned medium EVs	Fold Change conditioned medium EVs vs unconditioned medium EVs	Log2 Fold Change	Adjusted p-value (ttest)
hsa-let-7a-3p	7.00605	7.15395	0.902562	-0.147901	0.642131
hsa-let-7a-5p	14.5554	15.115	0.678478	-0.559627	0.0370637
hsa-let-7b-5p	12.6605	13.3821	0.606425	-0.721599	0.0194157
hsa-let-7c-5p	10.5463	11.7325	0.439458	-1.1862	0.00458482
hsa-let-7d-3p	4.2302	5.9471	0.304203	-1.71689	0.0807338
hsa-let-7d-5p	12.162	13.1659	0.498668	-1.00385	0.000759233
hsa-let-7e-5p	11.7657	10.9341	1.77973	0.831661	0.0152678
hsa-let-7f-2-3p	2.82807	3.67227	0.557022	-0.844195	0.415049
hsa-let-7f-5p	13.4108	14.105	0.618053	-0.694198	0.0325594
hsa-let-7g-5p	12.8911	13.4716	0.668733	-0.580498	0.0152678
hsa-let-7i-3p	6.9622	7.70043	0.599477	-0.738224	0.0348301
hsa-let-7i-5p	12.2961	13.285	0.503842	-0.988955	0.00333223
hsa-miR-100-5p	3.21528	5.74562	0.173098	-2.53034	0.0144875
hsa-miR-101-3p	11.4846	11.9074	0.745975	-0.4228	0.0956743
hsa-miR-101-5p	5.15997	4.8869	1.20838	0.273077	0.820183
hsa-miR-103a-3p	11.1124	10.5841	1.44229	0.528357	0.000964014
hsa-miR-106a-5p	8.08179	8.17717	0.936023	-0.0953836	0.741457
hsa-miR-106b-3p	8.86012	8.53879	1.24949	0.321337	0.179072
hsa-miR-106b-5p	12.5528	12.835	0.822346	-0.282183	0.0922979
hsa-miR-107	9.45706	8.99238	1.38001	0.46468	0.0143402
hsa-miR-10a-5p	7.59162	6.40209	2.28078	1.18953	0.00531014
hsa-miR-10b-5p	8.24837	8.60246	0.782363	-0.35409	0.318023
hsa-miR-1185-1-3p	7.9267	9.26781	0.394717	-1.34111	0.000875748
hsa-miR-1185-5p	3.54321	4.98118	0.369087	-1.43797	0.198239
hsa-miR-12136	9.89362	5.82466	16.7834	4.06896	0.000395039
hsa-miR-122-3p	6.75686	7.40617	0.637585	-0.64931	0.0624268
hsa-miR-122-5p	11.8567	12.0657	0.865184	-0.208921	0.567471
hsa-miR-1246	11.1415	8.2432	7.45542	2.89829	0.000218362
hsa-miR-1247-5p	5.00233	3.07512	3.80319	1.92721	0.0322166
hsa-miR-1249-3p	3.50877	4.1079	0.660154	-0.599124	0.548155
hsa-miR-125a-3p	5.90628	4.13958	3.40276	1.76671	0.0737708
hsa-miR-125a-5p	5.60607	2.78886	7.04801	2.81722	0.02179
hsa-miR-125b-5p	4.75856	6.44212	0.311312	-1.68357	0.040555
hsa-miR-1260a	6.66246	5.95805	1.62947	0.704405	0.0345504
hsa-miR-1260b	6.69561	5.56577	2.18834	1.12984	0.157374
hsa-miR-126-3p	12.3286	13.3305	0.499357	-1.00186	0.00451595
hsa-miR-126-5p	9.51392	10.4092	0.537631	-0.895312	0.0122099
hsa-miR-1271-3p	7.06308	7.40991	0.786308	-0.346833	0.339339
hsa-miR-127-3p	10.8357	11.7026	0.54832	-0.86691	0.00568183
hsa-miR-1277-3p	3.46487	3.14684	1.24663	0.318034	0.776906
hsa-miR-1277-5p	7.56928	7.53252	1.02581	0.0367584	0.874563
hsa-miR-128-3p	4.55294	5.56833	0.494692	-1.0154	0.272122
hsa-miR-1290	9.7636	7.33197	5.39501	2.43162	0.000293501
hsa-miR-1306-5p	7.91166	8.69445	0.581238	-0.782799	0.0604966
hsa-miR-1307-3p	10.5696	9.05627	2.85464	1.51331	0.00154213
hsa-miR-1307-5p	10.4918	8.86373	3.091	1.62807	0.000676577
hsa-miR-130a-3p	8.33749	9.77493	0.369222	-1.43744	0.00451595
hsa-miR-130b-3p	10.9745	9.96429	2.01427	1.01026	0.00295962
hsa-miR-130b-5p	7.53053	6.56607	1.95132	0.964452	0.0404858
hsa-miR-133a-3p	7.94152	5.23757	6.51584	2.70395	0.000182511
hsa-miR-133b	5.73532	2.03411	13.007	3.70121	0.00291138
hsa-miR-136-3p	6.00929	6.86205	0.553727	-0.852754	0.0601156
hsa-miR-136-5p	8.96378	9.88326	0.528699	-0.919481	0.0637735
hsa-miR-138-5p	7.8853	4.1867	12.9835	3.69861	0.000797428
hsa-miR-139-3p	4.61428	6.99798	0.191617	-2.3837	0.0166283
hsa-miR-139-5p	10.0084	11.065	0.480788	-1.05653	0.00577787
hsa-miR-1-3p	6.44355	5.56714	1.8358	0.876409	0.0990419
hsa-miR-140-3p	8.75829	9.46666	0.612008	-0.708378	0.0404858
hsa-miR-140-5p	9.12465	9.65395	0.692892	-0.529297	0.0279287
hsa-miR-141-3p	11.5687	5.02278	93.4384	6.54594	1.01864e-08
hsa-miR-142-3p	12.345	13.5757	0.426099	-1.23074	0.00478226
hsa-miR-142-5p	11.5791	12.6603	0.472634	-1.08121	0.00574166
hsa-miR-143-3p	11.5596	13.4523	0.269289	-1.89277	8.19639e-06
hsa-miR-144-3p	14.8699	15.6275	0.591457	-0.757654	0.0279287
hsa-miR-144-5p	10.415	10.9639	0.683517	-0.548952	0.100289
hsa-miR-145-5p	8.15843	9.42916	0.414449	-1.27073	0.000416119
hsa-miR-1468-5p	9.15955	9.9312	0.585749	-0.771646	0.0787058
hsa-miR-146a-5p	8.87583	6.03307	7.17393	2.84276	1.61922e-05
hsa-miR-146b-5p	8.29844	6.63304	3.17201	1.6654	0.0017982
hsa-miR-148a-3p	8.99544	8.12938	1.82268	0.866058	0.00768134
hsa-miR-148b-3p	6.82417	6.18069	1.5621	0.643488	0.0792449
hsa-miR-148b-5p	4.33228	4.87128	0.688247	-0.539001	0.653617
hsa-miR-149-5p	9.99604	6.5945	10.5674	3.40155	2.82304e-05
hsa-miR-150-5p	11.8157	13.4848	0.31445	-1.6691	0.0029812
hsa-miR-151a-3p	7.91289	7.11878	1.73401	0.794114	0.0144875
hsa-miR-151a-5p	12.5313	12.5737	0.971071	-0.042352	0.811708
hsa-miR-151b	8.81861	8.88272	0.956537	-0.0641073	0.72784
hsa-miR-152-3p	5.34887	5.81228	0.725266	-0.463417	0.495877
hsa-miR-155-5p	8.42225	9.44677	0.491576	-1.02451	0.00272604
hsa-miR-15a-5p	12.3692	12.6628	0.815873	-0.293583	0.0604966
hsa-miR-15b-3p	7.36805	7.00955	1.28209	0.358501	0.280788
hsa-miR-15b-5p	10.1577	10.4588	0.811604	-0.301153	0.0922979
hsa-miR-16-2-3p	4.31506	3.24971	2.09268	1.06535	0.305778
hsa-miR-16-5p	14.1595	14.6368	0.71829	-0.477362	0.0624268
hsa-miR-17-3p	8.30736	7.60731	1.62457	0.700058	0.0557275
hsa-miR-17-5p	12.8175	12.5089	1.23844	0.308529	0.0636765
hsa-miR-181a-3p	6.09071	5.0412	2.06982	1.04951	0.264466
hsa-miR-181a-5p	13.6509	14.1193	0.722749	-0.468434	0.00704345
hsa-miR-181b-5p	11.2362	10.9442	1.22436	0.292032	0.193362
hsa-miR-181c-5p	7.7542	7.90153	0.90292	-0.14733	0.581566
hsa-miR-181d-5p	7.34703	6.19455	2.22297	1.15249	0.0192336
hsa-miR-182-5p	10.1651	4.32289	57.3705	5.84224	9.78884e-07
hsa-miR-183-5p	9.71053	2.55909	142.167	7.15144	6.99837e-07
hsa-miR-185-5p	11.0335	10.8169	1.16197	0.216576	0.0604966
hsa-miR-186-3p	5.6584	5.95212	0.815796	-0.29372	0.568738
hsa-miR-186-5p	8.59842	8.93553	0.791628	-0.337106	0.147591
hsa-miR-188-5p	8.83444	5.21071	12.3269	3.62374	6.87299e-05
hsa-miR-18a-3p	5.3861	3.54655	3.57898	1.83955	0.0445566
hsa-miR-18a-5p	12.0285	11.7775	1.19001	0.250978	0.060375
hsa-miR-18b-5p	6.80729	7.08621	0.82421	-0.278916	0.430562
hsa-miR-190a-5p	9.54288	5.13482	21.2304	4.40806	0.000978694
hsa-miR-191-3p	4.79965	6.07162	0.414094	-1.27197	0.139755
hsa-miR-191-5p	14.774	15.1893	0.749829	-0.415366	0.000495253
hsa-miR-192-3p	6.90726	2.39826	22.769	4.509	8.87884e-05
hsa-miR-192-5p	16.1315	11.1669	31.2243	4.9646	9.78884e-07
hsa-miR-193a-3p	12.2631	9.12622	8.79607	3.13686	6.74862e-06
hsa-miR-193a-5p	7.8938	4.2556	12.4511	3.6382	0.00189999
hsa-miR-193b-3p	8.56941	4.79429	13.6906	3.77512	6.99837e-07
hsa-miR-194-5p	12.1059	7.69811	21.2266	4.4078	1.8854e-07
hsa-miR-195-5p	4.68584	7.16242	0.17967	-2.47658	0.00568183
hsa-miR-196a-5p	10.1964	4.86142	40.3644	5.33501	2.7775e-06
hsa-miR-196b-5p	8.39245	7.09319	2.46103	1.29926	0.00988217
hsa-miR-197-3p	6.79936	6.71403	1.06094	0.0853376	0.858363
hsa-miR-199a-3p	11.762	12.8985	0.454846	-1.13655	0.00030682
hsa-miR-199a-5p	5.94381	7.18973	0.421639	-1.24592	0.0031997
hsa-miR-199b-3p	11.7617	12.8987	0.454688	-1.13705	0.00030682
hsa-miR-199b-5p	6.60709	6.62724	0.986128	-0.0201529	0.97032
hsa-miR-19a-3p	10.052	9.55733	1.40899	0.494658	0.00945596
hsa-miR-19b-1-5p	5.74683	3.85538	3.71008	1.89145	0.0284955
hsa-miR-19b-3p	11.5313	11.0509	1.39511	0.48038	0.000718901
hsa-miR-200a-3p	8.93527	3.60827	40.1409	5.327	2.01167e-05
hsa-miR-200b-3p	9.91685	3.22078	103.686	6.69607	3.61502e-05
hsa-miR-200c-3p	13.9598	7.01973	122.792	6.94007	5.58915e-10
hsa-miR-203a-3p	9.57658	5.41895	17.8473	4.15763	0.000846125
hsa-miR-204-5p	7.44259	8.53793	0.468026	-1.09534	0.0804251
hsa-miR-205-5p	8.98718	7.64362	2.53778	1.34357	0.154181
hsa-miR-20a-3p	5.64059	4.60166	2.0547	1.03893	0.232978
hsa-miR-20a-5p	13.2302	12.7722	1.37362	0.457982	0.00167154
hsa-miR-20b-5p	5.22524	6.57681	0.391864	-1.35157	0.0736321
hsa-miR-210-3p	7.77802	6.40207	2.5954	1.37596	0.00298361
hsa-miR-21-3p	7.25978	3.10474	17.8152	4.15504	0.0031997
hsa-miR-214-3p	4.97443	7.02006	0.242216	-2.04563	0.00134019
hsa-miR-215-5p	10.5882	4.27164	79.7025	6.31655	1.8854e-07
hsa-miR-21-5p	14.0392	12.5591	2.7896	1.48006	0.000130495
hsa-miR-218-5p	5.81112	6.68156	0.54698	-0.870441	0.0181249
hsa-miR-221-3p	8.37567	7.17775	2.2941	1.19793	0.00488833
hsa-miR-222-3p	10.1787	8.62681	2.93201	1.55189	0.00142067
hsa-miR-223-3p	11.2987	12.6574	0.38993	-1.35871	0.0017982
hsa-miR-22-3p	13.0323	11.8959	2.19841	1.13646	0.0012581
hsa-miR-224-5p	9.57301	8.20962	2.5729	1.3634	0.000130495
hsa-miR-22-5p	7.90406	6.06301	3.58272	1.84106	0.00628675
hsa-miR-23a-3p	12.9215	12.1962	1.65325	0.725308	0.00623748
hsa-miR-23b-3p	12.3627	12.0027	1.28337	0.359941	0.0834074
hsa-miR-23c	4.40976	3.81889	1.50615	0.59087	0.194985
hsa-miR-24-2-5p	2.95854	3.45832	0.707216	-0.499778	0.605147
hsa-miR-24-3p	12.0297	11.9737	1.03958	0.0559942	0.792932
hsa-miR-25-3p	10.4517	10.5886	0.909475	-0.136894	0.535399
hsa-miR-26a-5p	15.061	15.5562	0.709469	-0.495188	0.00915977
hsa-miR-26b-5p	13.9616	14.3176	0.781373	-0.355916	0.0143656
hsa-miR-27a-3p	12.2676	11.9893	1.21276	0.278293	0.163654
hsa-miR-27b-3p	11.9452	11.3833	1.47619	0.561882	0.0299833
hsa-miR-28-3p	9.43304	5.42444	16.0957	4.0086	0.000753019
hsa-miR-28-5p	10.3587	9.04509	2.48566	1.31363	0.00116333
hsa-miR-299-3p	6.62669	7.62497	0.500598	-0.998275	0.0404858
hsa-miR-29a-3p	10.1671	9.73224	1.35179	0.434868	0.0604966
hsa-miR-29a-5p	6.95301	5.22835	3.30503	1.72466	0.00451595
hsa-miR-29b-3p	11.8906	11.4545	1.35291	0.436067	0.115732
hsa-miR-29c-3p	8.9248	8.77385	1.1103	0.150949	0.390338
hsa-miR-29c-5p	3.43717	4.20376	0.587805	-0.766591	0.548031
hsa-miR-301a-3p	9.84216	9.46649	1.29745	0.375676	0.0185137
hsa-miR-301b-3p	9.08496	7.82414	2.39633	1.26082	0.00551567
hsa-miR-302b-3p	9.59053	1.48636	275.167	8.10417	1.01864e-08
hsa-miR-30a-3p	5.07539	5.10519	0.979558	-0.0297972	0.974573
hsa-miR-30a-5p	6.98752	7.68314	0.617446	-0.695616	0.0795061
hsa-miR-30b-3p	5.66254	3.86769	3.4698	1.79485	0.179081
hsa-miR-30b-5p	10.4393	8.82789	3.05551	1.61141	0.00190231
hsa-miR-30c-1-3p	4.18688	3.68018	1.4208	0.506702	0.715275
hsa-miR-30c-5p	9.67308	9.64406	1.02032	0.0290208	0.923128
hsa-miR-30d-3p	6.70313	4.93565	3.4046	1.76748	0.00480834
hsa-miR-30d-5p	9.25509	8.1275	2.18493	1.12758	0.00116333
hsa-miR-30e-3p	7.11316	7.3763	0.833271	-0.263142	0.421563
hsa-miR-30e-5p	10.5833	11.0719	0.712722	-0.488589	0.0424525
hsa-miR-31-5p	9.80207	5.62006	18.1514	4.18201	0.000339027
hsa-miR-320a-3p	13.1935	9.98909	9.21792	3.20444	2.64929e-06
hsa-miR-320b	12.0024	8.4602	11.6496	3.5422	8.19639e-06
hsa-miR-320c	11.4303	7.38669	16.491	4.04361	2.01167e-05
hsa-miR-320d	10.5198	6.28556	18.8209	4.23427	1.32048e-05
hsa-miR-323a-3p	7.30699	7.70597	0.75839	-0.398989	0.0700808
hsa-miR-324-3p	6.26169	3.85364	5.30756	2.40805	0.00809499
hsa-miR-324-5p	5.10471	3.04405	4.17179	2.06067	0.0822971
hsa-miR-32-5p	10.6161	9.91868	1.62163	0.697441	0.000495253
hsa-miR-326	4.66143	3.98513	1.59804	0.676299	0.51604
hsa-miR-328-3p	3.93784	4.37328	0.739467	-0.435442	0.581566
hsa-miR-330-5p	4.44236	5.60509	0.446666	-1.16273	0.222357
hsa-miR-331-3p	5.79863	5.74165	1.04028	0.0569777	0.93128
hsa-miR-331-5p	5.20281	6.08166	0.543799	-0.878856	0.283742
hsa-miR-335-3p	4.57624	2.18163	5.25838	2.39462	0.0348867
hsa-miR-335-5p	9.48174	8.13379	2.5455	1.34795	0.0026499
hsa-miR-338-3p	10.1573	7.16002	7.98522	2.99733	5.24875e-06
hsa-miR-338-5p	7.03235	2.35858	25.5237	4.67377	0.00134019
hsa-miR-339-5p	7.96957	7.9252	1.03124	0.0443756	0.897169
hsa-miR-33a-5p	10.4614	9.5871	1.83317	0.87434	0.00809499
hsa-miR-33b-5p	9.90984	8.15247	3.3808	1.75736	0.00145918
hsa-miR-340-3p	6.3826	6.407	0.983229	-0.0244004	0.9557
hsa-miR-340-5p	7.39635	7.50628	0.92663	-0.109934	0.830422
hsa-miR-342-3p	9.56493	10.4561	0.53919	-0.891135	0.00936329
hsa-miR-342-5p	3.41742	5.19997	0.290669	-1.78255	0.0737708
hsa-miR-345-5p	6.00457	4.89651	2.15556	1.10806	0.283742
hsa-miR-34a-5p	10.0088	6.2006	14.0079	3.80817	1.46096e-05
hsa-miR-3613-5p	4.60235	4.71248	0.926508	-0.110125	0.90534
hsa-miR-361-5p	8.12338	8.25954	0.90994	-0.136156	0.652388
hsa-miR-362-5p	7.90905	4.84419	8.36786	3.06486	0.00831431
hsa-miR-363-3p	5.3122	6.46026	0.451232	-1.14806	0.0214228
hsa-miR-365a-3p	9.52849	7.5114	4.04767	2.01709	7.00105e-05
hsa-miR-365b-3p	9.52859	7.51153	4.0476	2.01707	7.00105e-05
hsa-miR-369-3p	8.19457	9.17097	0.508244	-0.976407	0.00552001
hsa-miR-369-5p	8.76187	9.84698	0.471356	-1.08511	0.0103817
hsa-miR-371a-3p	10.1833	2.05115	280.56	8.13217	1.53691e-08
hsa-miR-372-3p	11.9344	5.1368	111.248	6.79764	3.04558e-07
hsa-miR-373-3p	12.6408	4.96853	203.979	7.67228	8.7254e-07
hsa-miR-374a-5p	8.30798	8.62715	0.801532	-0.319169	0.465282
hsa-miR-374b-3p	2.82794	3.70775	0.543441	-0.879804	0.430562
hsa-miR-374b-5p	9.88313	10.1709	0.819161	-0.28778	0.272122
hsa-miR-375-3p	8.69563	2.99014	52.1824	5.70549	5.78805e-05
hsa-miR-376a-3p	3.8923	5.70409	0.284838	-1.81179	0.0604966
hsa-miR-376a-5p	5.45232	4.82661	1.54297	0.62571	0.598117
hsa-miR-376b-3p	11.5925	12.3703	0.58325	-0.777813	0.0102279
hsa-miR-376b-5p	2.78138	3.64606	0.549166	-0.864685	0.420106
hsa-miR-376c-3p	10.3458	11.2062	0.550771	-0.860475	0.00554139
hsa-miR-376c-5p	4.1494	5.73759	0.332589	-1.58819	0.0992539
hsa-miR-377-3p	7.68853	8.2161	0.693724	-0.527566	0.128744
hsa-miR-378a-3p	14.1304	10.0963	16.3833	4.03415	1.55134e-06
hsa-miR-378c	9.54759	5.19856	20.3792	4.34903	3.48562e-06
hsa-miR-378d	7.45345	3.17899	19.3526	4.27446	2.42664e-05
hsa-miR-378f	3.74069	2.56542	2.25835	1.17527	0.0336282
hsa-miR-378g	5.27799	1.4609	14.0947	3.81709	2.01167e-05
hsa-miR-378i	9.04165	6.37037	6.36994	2.67128	0.000209396
hsa-miR-379-3p	4.66309	5.74987	0.470809	-1.08679	0.112129
hsa-miR-379-5p	9.93654	10.9885	0.482314	-1.05195	0.005076
hsa-miR-381-3p	6.92999	7.81005	0.543344	-0.880062	0.182901
hsa-miR-382-3p	5.07027	5.83744	0.587566	-0.767177	0.272122
hsa-miR-382-5p	7.25375	8.13387	0.543324	-0.880117	0.059735
hsa-miR-383-5p	4.16078	6.52337	0.194443	-2.36258	0.0182429
hsa-miR-409-3p	9.02117	9.66243	0.641149	-0.641268	0.0990419
hsa-miR-410-3p	5.63584	6.15964	0.695541	-0.523793	0.598194
hsa-miR-411-3p	6.47919	7.24941	0.586327	-0.770222	0.255314
hsa-miR-411-5p	10.1918	11.2329	0.485939	-1.04115	0.0051024
hsa-miR-412-5p	8.28339	8.88102	0.660839	-0.597628	0.0312246
hsa-miR-421	6.98294	6.98491	0.998636	-0.00196857	0.994388
hsa-miR-422a	4.46113	1.24568	9.28854	3.21545	2.82304e-05
hsa-miR-423-3p	11.8124	10.8915	1.89319	0.92082	0.00445732
hsa-miR-423-5p	11.7185	11.3815	1.26316	0.337038	0.102257
hsa-miR-424-5p	7.67288	8.19456	0.696558	-0.521684	0.0486071
hsa-miR-425-3p	6.40042	6.9173	0.698881	-0.516882	0.522247
hsa-miR-425-5p	10.2373	10.1787	1.04145	0.0585892	0.776906
hsa-miR-4286	4.59184	2.32669	4.80705	2.26515	0.0279287
hsa-miR-429	11.249	3.33391	241.367	7.91508	8.10162e-06
hsa-miR-4301	3.69714	1.31591	5.20982	2.38123	0.000148221
hsa-miR-432-5p	10.2406	11.0404	0.574406	-0.799857	0.00039818
hsa-miR-433-3p	4.94717	4.51982	1.34476	0.427348	0.653617
hsa-miR-4454	5.56052	3.61806	3.84361	1.94246	0.101458
hsa-miR-449a	4.13145	2.40936	3.29914	1.72209	0.11379
hsa-miR-450a-5p	5.0153	5.8809	0.548815	-0.865608	0.28366
hsa-miR-4510	3.52213	4.72887	0.433245	-1.20675	0.0557275
hsa-miR-4516	9.28272	2.72861	93.9684	6.5541	1.15406e-05
hsa-miR-451a	18.0519	18.6839	0.645304	-0.631949	0.034367
hsa-miR-451b	3.30263	3.58611	0.821604	-0.283484	0.401104
hsa-miR-452-5p	7.45315	6.50157	1.934	0.951587	0.0322166
hsa-miR-454-3p	9.04113	8.26717	1.70995	0.773956	0.000830911
hsa-miR-455-3p	6.62356	4.20622	5.34186	2.41734	0.0107901
hsa-miR-455-5p	4.70074	2.12307	5.96976	2.57767	0.0254959
hsa-miR-483-3p	7.53426	3.42871	17.2144	4.10555	0.000753019
hsa-miR-483-5p	14.2038	7.10516	137.061	7.09867	5.6006e-09
hsa-miR-484	7.94596	7.21556	1.6591	0.730404	0.017106
hsa-miR-486-5p	8.08041	8.87587	0.576157	-0.795466	0.0990419
hsa-miR-487a-3p	4.6911	6.61958	0.262706	-1.92848	0.141743
hsa-miR-487a-5p	3.17044	4.56105	0.381404	-1.39061	0.265845
hsa-miR-487b-3p	9.05685	10.0174	0.513869	-0.960527	0.00136012
hsa-miR-493-3p	6.44216	7.65958	0.43005	-1.21742	0.0200099
hsa-miR-493-5p	7.68844	8.32091	0.645071	-0.632469	0.0637735
hsa-miR-494-3p	4.48594	5.36445	0.54393	-0.878506	0.587234
hsa-miR-496	5.49834	6.27092	0.585371	-0.772577	0.0849175
hsa-miR-497-5p	2.65218	5.86973	0.107503	-3.21755	0.0150719
hsa-miR-499a-5p	3.2872	4.39301	0.464643	-1.1058	0.299651
hsa-miR-500a-5p	8.40412	5.74897	6.29911	2.65515	5.50354e-05
hsa-miR-500b-5p	7.99279	5.48934	5.67041	2.50345	0.000527547
hsa-miR-503-5p	6.22557	3.999	4.68022	2.22658	0.0135079
hsa-miR-505-3p	5.72294	6.26461	0.686977	-0.541667	0.576977
hsa-miR-505-5p	6.38861	7.52453	0.455046	-1.13592	0.183644
hsa-miR-532-3p	5.81591	1.60233	18.553	4.21358	0.000408606
hsa-miR-532-5p	11.8635	9.03474	7.10488	2.82881	2.52321e-05
hsa-miR-541-5p	3.97548	5.29352	0.401078	-1.31804	0.139884
hsa-miR-542-5p	6.58693	7.5409	0.51621	-0.953971	0.00727684
hsa-miR-543	3.07678	3.90995	0.561296	-0.833166	0.395448
hsa-miR-544a	4.19383	5.02254	0.563031	-0.828713	0.131353
hsa-miR-545-3p	2.7753	4.84175	0.238746	-2.06645	0.0792449
hsa-miR-545-5p	4.45968	3.61844	1.79159	0.84124	0.401104
hsa-miR-574-3p	7.18771	6.98154	1.15362	0.206168	0.352803
hsa-miR-574-5p	9.06751	7.24554	3.53564	1.82197	0.00220232
hsa-miR-590-3p	9.15034	1.28487	233.207	7.86547	5.58915e-10
hsa-miR-6089	6.96163	8.30869	0.393091	-1.34706	0.146915
hsa-miR-628-3p	5.11762	6.50085	0.383361	-1.38322	0.0866695
hsa-miR-652-3p	9.61996	9.72088	0.932435	-0.100925	0.612211
hsa-miR-652-5p	4.06356	3.44378	1.53664	0.619777	0.638683
hsa-miR-6529-5p	9.60812	10.4558	0.555661	-0.847723	0.0056364
hsa-miR-660-5p	10.2891	7.14639	8.83185	3.14272	1.02662e-05
hsa-miR-671-5p	7.89078	4.84492	8.25841	3.04586	0.00623748
hsa-miR-7-1-3p	4.59979	6.24772	0.319097	-1.64793	0.149587
hsa-miR-744-5p	7.79972	7.37527	1.34207	0.424456	0.147591
hsa-miR-7-5p	10.2929	8.34773	3.85085	1.94518	0.0039665
hsa-miR-760	3.84922	6.77309	0.131774	-2.92387	0.0152678
hsa-miR-769-5p	6.35887	5.88789	1.38605	0.470977	0.623782
hsa-miR-7704	7.55758	2.23254	40.0864	5.32504	0.000218117
hsa-miR-7977	5.4191	3.13817	4.8599	2.28093	0.0170851
hsa-miR-874-3p	3.39212	4.17806	0.579973	-0.785942	0.517497
hsa-miR-877-5p	9.73523	5.98414	13.4645	3.75109	0.00220232
hsa-miR-92a-1-5p	5.51641	3.01625	5.65749	2.50016	0.00451595
hsa-miR-92a-3p	13.1447	12.436	1.63428	0.708657	0.0029812
hsa-miR-92b-3p	7.87725	5.50614	5.17336	2.3711	0.00451595
hsa-miR-93-5p	13.0353	12.9929	1.02983	0.0424036	0.811708
hsa-miR-9-3p	7.0594	3.68724	10.3543	3.37216	0.00628675
hsa-miR-95-3p	3.56164	6.16921	0.164076	-2.60756	0.025562
hsa-miR-9-5p	8.83015	6.3219	5.68932	2.50826	0.000734159
hsa-miR-98-5p	10.6399	11.692	0.482264	-1.0521	0.00146681
hsa-miR-99a-5p	7.4423	8.68391	0.422898	-1.24162	0.00575824
hsa-miR-99b-5p	7.98851	6.04842	3.8373	1.94009	0.000386955
